# Fully computational design of PAM-relaxed *Staphylococcus aureus* Cas9 with expanded targeting capability using UniDesign

**DOI:** 10.64898/2025.12.25.696548

**Authors:** Youcai Xiong, Li-Kuang Tsai, Jun Zhou, Shuang Chen, Xiaofeng Xia, Jifeng Zhang, Y. Eugene Chen, Jie Xu, Xiaoqiang Huang

## Abstract

CRISPR–Cas9 nucleases have transformed genome engineering, yet their application is often constrained by protospacer-adjacent motif (PAM) requirements. *Staphylococcus aureus* Cas9 (SaCas9) is particularly attractive for in vivo applications due to its compact size; however, its NNGRRT PAM limits targetable genomic sites. Here, we report KRH, a SaCas9 variant designed entirely from the wild-type enzyme through a fully computational point-mutation design workflow, UniDesign, without additional experimental optimization. As expected, KRH efficiently recognizes an expanded NNNRRT PAM and exhibits substantially enhanced editing efficiency at non-canonical PAM sites, with improvements of up to 116-fold over the wild type. KRH achieves genome- and base-editing efficiencies comparable to, or exceeding, those of the well-known evolution-derived KKH variant. Computational modeling by UniDesign provides a mechanistic explanation for the PAM relaxation observed in both KRH and KKH, with structural and energetic analyses revealing that KRH relaxes PAM specificity by fine-tuning the balance between sequence-specific interactions with PAM bases and nonspecific contacts with the DNA backbone. Beyond its practical utility, KRH demonstrates that computational design can identify a minimal set of mutations sufficient to remodel the PAM interface while preserving high nuclease activity. This approach recapitulates—and in some cases surpasses—the performance of evolution-derived variants, offering a scalable strategy for high-throughput Cas9 engineering. Overall, these results establish KRH as a blueprint for rationally engineered, PAM-relaxed nucleases and underscores the power of computational design to accelerate next-generation genome editing.
