## Supplementary material for "Fully computational design of PAM-relaxed *Staphylococcus aureus* Cas9 with expanded targeting capability using UniDesign": Data S1

### Sheet: summary_5axw1_pam_relax_g3n_ste
Variants	g3a(bind_mean)	g3c(bind_mean)	g3g(bind_mean)	g3t(bind_mean)	g3a(bind_std)	g3c(bind_std)	g3g(bind_std)	g3t(bind_std)	pam_bind_mean	pam_bind_MAD	g3a(stab_mean)	g3c(stab_mean)	g3g(stab_mean)	g3t(stab_mean)	g3a(stab_std)	g3c(stab_std)	g3g(stab_std)	g3t(stab_std)	pam_stab_mean	pam_stab_MAD
RA1015H	-505.11	-505.47	-505	-506.85	0	0	0	0	-505.61	0.62	-7047.44	-7050.27	-7049.4	-7049.59	0	0	0	0	-7049.17	0.87
RA1015N	-507.91	-508.43	-507.83	-509.77	0	0	0	0	-508.48	0.64	-7053.15	-7056.3	-7055.14	-7054.89	0	0	0	0	-7054.87	0.86
RA1015S	-507.29	-507.82	-507.26	-509.18	0	0	0	0	-507.89	0.64	-7051.37	-7054.53	-7053.47	-7053.88	0	0	0	0	-7053.31	0.97
RA1015T	-507.4	-507.93	-507.37	-509.28	0	0	0	0	-507.99	0.64	-7052.48	-7055.63	-7054.58	-7054.42	0	0	0	0	-7054.28	0.9
RA1015Y	-502.89	-503.52	-502.88	-504.86	0	0	0	0	-503.54	0.66	-7042.05	-7045.42	-7044.19	-7044.19	0	0	0	0	-7043.96	0.96
RA1015C	-507.5	-507.95	-507.45	-509.44	0	0	0	0	-508.09	0.68	-7049.18	-7052.19	-7051.25	-7051.14	0	0	0	0	-7050.94	0.88
RA1015Q	-508.42	-508.71	-508.43	-510.43	0	0	0	0	-508.99	0.72	-7052.9	-7055.57	-7055.07	-7055.23	0	0	0	0	-7054.69	0.9
RA1015K	-508.63	-510.14	-509.69	-511.63	0	0	0	0	-510.02	0.86	-7050.03	-7053.18	-7054.29	-7052.83	0	0	0	0	-7052.58	1.28
Wildtype	-510.97	-506.72	-514.65	-509.18	0	0	0	0	-510.38	2.43	-7062.83	-7046.89	-7072.35	-7048.48	0	0	0	0	-7057.64	9.95
