## Supplementary material for "Fully computational design of PAM-relaxed *Staphylococcus aureus* Cas9 with expanded targeting capability using UniDesign": Data S3

### Sheet: summary_5axw1_pam_relax_g3n_ste
Variants	g3a(bind_mean)	g3c(bind_mean)	g3g(bind_mean)	g3t(bind_mean)	g3a(bind_std)	g3c(bind_std)	g3g(bind_std)	g3t(bind_std)	pam_bind_mean	pam_bind_MAD	g3a(stab_mean)	g3c(stab_mean)	g3g(stab_mean)	g3t(stab_mean)	g3a(stab_std)	g3c(stab_std)	g3g(stab_std)	g3t(stab_std)	pam_stab_mean	pam_stab_MAD
EA782K,NA968R,RA1015H	-513.26	-513.6	-513.16	-514.98	0	0	0	0	-513.75	0.61	-7061.74	-7064.51	-7063.71	-7063.95	0	0	0	0	-7063.48	0.87
TA787W,NA968R,RA1015H	-513.22	-513.57	-513.13	-514.95	0	0	0	0	-513.72	0.61	-7050.85	-7053.62	-7052.82	-7053.06	0	0	0	0	-7052.59	0.87
NA803K,NA968R,RA1015H	-512.97	-513.32	-512.88	-514.7	0	0	0	0	-513.47	0.61	-7056.89	-7059.66	-7058.87	-7059.11	0	0	0	0	-7058.63	0.87
EA782K,NA968K,RA1015H	-512.58	-512.94	-512.48	-514.46	0	0	0	0.19	-513.12	0.67	-7059.34	-7062.17	-7061.3	-7061.31	0	0	0	0.26	-7061.03	0.84
EA782K,TA787W,RA1015H	-512.6	-512.96	-512.49	-514.34	0	0	0	0	-513.1	0.62	-7054.08	-7056.91	-7056.04	-7056.23	0	0	0	0	-7055.82	0.87
TA787W,NA968K,RA1015H	-512.55	-512.91	-512.44	-514.29	0	0	0	0	-513.05	0.62	-7048.45	-7051.27	-7050.4	-7050.6	0	0	0	0	-7050.18	0.87
YA882R,NA968R,RA1015H	-512.45	-512.8	-512.36	-514.18	0	0	0	0	-512.95	0.61	-7048.05	-7050.83	-7050.03	-7050.27	0	0	0	0	-7049.8	0.87
EA782K,NA803K,RA1015H	-512.35	-512.71	-512.24	-514.09	0	0	0	0	-512.85	0.62	-7060.13	-7062.96	-7062.08	-7062.28	0	0	0	0	-7061.86	0.87
TA787W,NA803K,RA1015H	-512.31	-512.67	-512.21	-514.05	0	0	0	0	-512.81	0.62	-7049.15	-7051.97	-7051.1	-7051.3	0	0	0	0	-7050.88	0.87
NA803K,NA968K,RA1015H	-512.3	-512.66	-512.19	-514.04	0	0	0	0	-512.8	0.62	-7054.5	-7057.32	-7056.45	-7056.65	0	0	0	0	-7056.23	0.87
KA822R,NA968R,RA1015H	-511.95	-512.3	-511.86	-513.67	0	0	0	0	-512.45	0.61	-7061.29	-7064.06	-7063.26	-7063.5	0	0	0	0	-7063.03	0.87
TA787M,NA968R,RA1015H	-511.9	-512.24	-511.81	-513.62	0	0	0	0	-512.39	0.61	-7055.19	-7057.97	-7057.17	-7057.41	0	0	0	0	-7056.93	0.87
KA37R,NA968R,RA1015H	-511.89	-512.23	-511.8	-513.61	0	0	0	0	-512.38	0.61	-7056.64	-7059.41	-7058.61	-7058.85	0	0	0	0	-7058.38	0.87
EA782K,YA882R,RA1015H	-511.83	-512.19	-511.72	-513.57	0	0	0	0	-512.33	0.62	-7051.29	-7054.12	-7053.25	-7053.44	0	0	0	0	-7053.03	0.87
TA787F,NA968R,RA1015H	-511.84	-512.18	-511.74	-513.56	0	0	0	0	-512.33	0.61	-7039.35	-7042.12	-7041.32	-7041.56	0	0	0	0	-7041.09	0.87
TA787W,YA882R,RA1015H	-511.79	-512.15	-511.69	-513.53	0	0	0	0	-512.29	0.62	-7040.4	-7043.22	-7042.35	-7042.55	0	0	0	0	-7042.13	0.87
YA882R,NA968K,RA1015H	-511.78	-512.14	-511.68	-513.52	0	0	0	0	-512.28	0.62	-7045.66	-7048.48	-7047.61	-7047.81	0	0	0	0	-7047.39	0.87
NA803W,NA968R,RA1015H	-511.65	-511.99	-511.55	-513.37	0	0	0	0	-512.14	0.61	-7048.59	-7051.36	-7050.56	-7050.8	0	0	0	0	-7050.33	0.87
NA803K,YA882R,RA1015H	-511.54	-511.9	-511.44	-513.28	0	0	0	0	-512.04	0.62	-7050.15	-7052.98	-7052.1	-7052.3	0	0	0	0	-7051.88	0.87
KA37R,EA782K,RA1015H	-511.43	-511.79	-511.33	-513.17	0	0	0	0	-511.93	0.62	-7061.59	-7064.42	-7063.55	-7063.74	0	0	0	0	-7063.33	0.87
KA37R,TA787W,RA1015H	-511.4	-511.76	-511.29	-513.14	0	0	0	0	-511.9	0.62	-7050.7	-7053.52	-7052.65	-7052.85	0	0	0	0	-7052.43	0.87
EA782K,KA822R,RA1015H	-511.33	-511.69	-511.22	-513.06	0	0	0	0	-511.82	0.62	-7064.52	-7067.35	-7066.48	-7066.67	0	0	0	0	-7066.26	0.87
TA787W,KA822R,RA1015H	-511.29	-511.65	-511.19	-513.03	0	0	0	0	-511.79	0.62	-7053.63	-7056.45	-7055.58	-7055.78	0	0	0	0	-7055.36	0.87
KA822R,NA968K,RA1015H	-511.28	-511.64	-511.17	-513.02	0	0	0	0	-511.78	0.62	-7058.89	-7061.71	-7060.84	-7061.04	0	0	0	0	-7060.62	0.87
EA782K,TA787M,RA1015H	-511.27	-511.63	-511.17	-513.01	0	0	0	0	-511.77	0.62	-7058.43	-7061.26	-7060.38	-7060.58	0	0	0	0	-7060.16	0.87
TA787M,NA968K,RA1015H	-511.23	-511.59	-511.12	-512.97	0	0	0	0	-511.73	0.62	-7052.8	-7055.62	-7054.75	-7054.95	0	0	0	0	-7054.53	0.87
EA782K,TA787F,RA1015H	-511.21	-511.57	-511.11	-512.95	0	0	0	0	-511.71	0.62	-7042.58	-7045.41	-7044.54	-7044.73	0	0	0	0	-7044.32	0.87
KA37R,NA968K,RA1015H	-511.21	-511.58	-511.11	-512.95	0	0	0	0	-511.71	0.62	-7054.24	-7057.07	-7056.2	-7056.39	0	0	0	0	-7055.98	0.87
TA787F,NA968K,RA1015H	-511.16	-511.52	-511.06	-512.9	0	0	0	0	-511.66	0.62	-7036.95	-7039.77	-7038.9	-7039.1	0	0	0	0	-7038.68	0.87
KA37R,NA803K,RA1015H	-511.15	-511.51	-511.04	-512.89	0	0	0	0	-511.65	0.62	-7056.75	-7059.57	-7058.7	-7058.9	0	0	0	0	-7058.48	0.87
NA803K,KA822R,RA1015H	-511.04	-511.4	-510.94	-512.78	0	0	0	0	-511.54	0.62	-7059.68	-7062.5	-7061.63	-7061.83	0	0	0	0	-7061.41	0.87
EA782K,NA803W,RA1015H	-511.02	-511.38	-510.92	-512.76	0	0	0	0	-511.52	0.62	-7051.82	-7054.65	-7053.78	-7053.97	0	0	0	0	-7053.56	0.87
TA787M,NA803K,RA1015H	-510.99	-511.35	-510.89	-512.73	0	0	0	0	-511.49	0.62	-7053.59	-7056.41	-7055.54	-7055.74	0	0	0	0	-7055.32	0.87
TA787W,NA803W,RA1015H	-510.99	-511.35	-510.88	-512.73	0	0	0	0	-511.49	0.62	-7040.83	-7043.66	-7042.78	-7042.98	0	0	0	0	-7042.56	0.87
NA803W,NA968K,RA1015H	-510.97	-511.33	-510.87	-512.71	0	0	0	0	-511.47	0.62	-7046.19	-7049.01	-7048.14	-7048.34	0	0	0	0	-7047.92	0.87
TA787F,NA803K,RA1015H	-510.93	-511.29	-510.82	-512.67	0	0	0	0	-511.43	0.62	-7037.75	-7040.57	-7039.7	-7039.9	0	0	0	0	-7039.48	0.87
KA822R,YA882R,RA1015H	-510.52	-510.88	-510.42	-512.26	0	0	0	0	-511.02	0.62	-7050.84	-7053.66	-7052.79	-7052.99	0	0	0	0	-7052.57	0.87
TA787M,YA882R,RA1015H	-510.47	-510.83	-510.37	-512.21	0	0	0	0	-510.97	0.62	-7044.75	-7047.57	-7046.7	-7046.9	0	0	0	0	-7046.48	0.87
KA37R,YA882R,RA1015H	-510.4	-510.76	-510.3	-512.37	0.32	0.32	0.32	0	-510.96	0.71	-7047.52	-7050.35	-7049.48	-7050.06	0.54	0.54	0.54	0	-7049.35	0.91
TA787F,YA882R,RA1015H	-510.41	-510.77	-510.31	-512.15	0	0	0	0	-510.91	0.62	-7028.9	-7031.72	-7030.85	-7031.05	0	0	0	0	-7030.63	0.87
NA803W,YA882R,RA1015H	-510.22	-510.58	-510.12	-511.96	0	0	0	0	-510.72	0.62	-7044.12	-7046.95	-7046.08	-7046.27	0	0	0	0	-7045.86	0.87
KA37R,KA822R,RA1015H	-510.13	-510.49	-510.02	-511.86	0	0	0	0	-510.62	0.62	-7061.14	-7063.96	-7063.09	-7063.29	0	0	0	0	-7062.87	0.87
KA37R,TA787M,RA1015H	-510.07	-510.44	-509.97	-511.81	0	0	0	0	-510.57	0.62	-7055.05	-7057.87	-7057	-7057.2	0	0	0	0	-7056.78	0.87
KA37R,TA787F,RA1015H	-510.01	-510.37	-509.91	-511.75	0	0	0	0	-510.51	0.62	-7039.2	-7042.02	-7041.15	-7041.35	0	0	0	0	-7040.93	0.87
TA787M,KA822R,RA1015H	-509.97	-510.33	-509.87	-511.71	0	0	0	0	-510.47	0.62	-7057.98	-7060.8	-7059.93	-7060.13	0	0	0	0	-7059.71	0.87
TA787F,KA822R,RA1015H	-509.91	-510.27	-509.8	-511.65	0	0	0	0	-510.41	0.62	-7042.13	-7044.95	-7044.08	-7044.28	0	0	0	0	-7043.86	0.87
KA37R,NA803W,RA1015H	-509.82	-510.18	-509.72	-511.56	0	0	0	0	-510.32	0.62	-7048.44	-7051.26	-7050.39	-7050.59	0	0	0	0	-7050.17	0.87
NA803W,KA822R,RA1015H	-509.72	-510.08	-509.61	-511.46	0	0	0	0	-510.22	0.62	-7051.37	-7054.2	-7053.32	-7053.52	0	0	0	0	-7053.1	0.87
TA787M,NA803W,RA1015H	-509.67	-510.03	-509.56	-511.4	0	0	0	0	-510.16	0.62	-7045.28	-7048.1	-7047.23	-7047.43	0	0	0	0	-7047.01	0.87
TA787F,NA803W,RA1015H	-509.6	-509.96	-509.5	-511.34	0	0	0	0	-510.1	0.62	-7029.47	-7032.3	-7031.43	-7031.62	0	0	0	0	-7031.2	0.87
